# T cell receptor is required for differentiation but not maintenance of intestinal intraepithelial lymphocytes

**DOI:** 10.1101/2020.06.04.134510

**Authors:** Angelina M. Bilate, Mariya London, Tiago B. R. Castro, Luka Mesin, Suppawat Kongthong, Audrey Harnagel, Gabriel D. Victora, Daniel Mucida

**Affiliations:** Laboratory of Mucosal Immunology, The Rockefeller University, New York, NY 10065, USA; Laboratory of Lymphocyte Dynamics, The Rockefeller University, New York, NY 10065, USA

## Abstract

The gut epithelium is populated by intraepithelial lymphocytes (IELs), a heterogeneous T cell population with cytotoxic and regulatory properties. Migrating peripheral CD4^+^ T cells, including regulatory (Treg) and conventional T cells (Tconv), acquire an IEL (CD4-IEL) program upon arrival at the epithelium. However, the specific role of the T cell receptor (TCR) in this process remains unclear. Single-cell TCR repertoire and transcriptomic analysis of intraepithelial CD4^+^ T cells revealed different extents of clonal expansion and TCR overlap between cell states; fully differentiated CD4-IELs from Tregs or Tconvs were the least diverse. Conditional deletion of TCR on differentiating CD4^+^ T cells or of MHCII on intestinal epithelial cells prevented CD4-IEL differentiation. However, TCR ablation on developed CD4-IELs did not affect their accumulation. These results indicate that local recognition of a limited set of antigens is an essential signal for the differentiation and adaptation of T cells to the epithelium.
