## Supplementary material for "T cell receptor is required for differentiation but not maintenance of intestinal intraepithelial lymphocytes": Table S1

### Sheet: Table S1
cluster	gene	avg_logFC	pct.1	pct.2	p_val_adj
0_Pre-IEL1	Ccl5	0.619539	1	0.743	5.80376e-40
0_Pre-IEL1	Gzmb	0.691415	0.985	0.62	2.78585e-37
0_Pre-IEL1	Gzma	0.450402	1	0.763	1.65622e-21
0_Pre-IEL1	Cd7	0.477118	0.949	0.681	6.22024e-20
0_Pre-IEL1	Nkg7	0.320945	0.996	0.757	2.05611e-14
0_Pre-IEL1	Itgae	0.315842	0.964	0.792	2.83071e-14
0_Pre-IEL1	Ctsw	0.274193	0.829	0.644	1.31126e-08
0_Pre-IEL1	Jaml	0.255494	0.593	0.389	2.63101e-06
1_Treg-like	Ikzf2	0.450359	0.893	0.555	2.36958e-21
1_Treg-like	Capg	0.45832	0.849	0.539	2.73523e-21
1_Treg-like	Ly6e	0.365629	0.993	0.919	1.89196e-18
1_Treg-like	Ccr9	0.430883	0.886	0.724	1.00756e-17
1_Treg-like	Tmsb10	0.308092	1	0.94	4.18999e-15
1_Treg-like	Btg1	0.277479	0.996	0.953	3.22231e-13
1_Treg-like	Gm26740	0.250069	0.616	0.46	0.000812323
2_CD4-IEL	Ccl5	1.60235	1	0.745	4.08348e-101
2_CD4-IEL	Cd8a	1.11945	0.679	0.103	1.25719e-90
2_CD4-IEL	Gzma	1.01104	0.992	0.768	7.68565e-64
2_CD4-IEL	Itga1	0.455893	0.491	0.077	2.34677e-55
2_CD4-IEL	Gzmb	0.942898	0.985	0.624	7.11211e-55
2_CD4-IEL	Cd244	0.512327	0.653	0.191	9.96957e-48
2_CD4-IEL	Scin	0.38409	0.332	0.031	1.08465e-47
2_CD4-IEL	Nkg7	0.628473	1	0.758	2.04627e-45
2_CD4-IEL	Tcrg-C2	0.643639	0.74	0.314	3.4081e-42
2_CD4-IEL	Tcrg-V4	0.509315	0.294	0.03	3.6037e-40
2_CD4-IEL	Ccl4	0.665498	0.423	0.082	1.12203e-39
2_CD4-IEL	Tcrg-C1	0.536574	0.37	0.059	1.34075e-39
2_CD4-IEL	Atp8a2	0.327168	0.408	0.093	2.46649e-32
2_CD4-IEL	Litaf	0.457449	0.74	0.348	4.04844e-32
2_CD4-IEL	Sytl3	0.465201	0.709	0.34	1.03672e-31
2_CD4-IEL	Cd7	0.663466	0.97	0.678	1.31565e-31
2_CD4-IEL	Gzmk	0.404964	0.321	0.055	5.96339e-31
2_CD4-IEL	Jaml	0.424593	0.747	0.351	1.77637e-29
2_CD4-IEL	Trgv2	0.604615	0.842	0.491	7.83893e-28
2_CD4-IEL	Cd3e	0.306867	1	0.99	7.87359e-27
2_CD4-IEL	Gcnt2	0.292414	0.404	0.112	3.16678e-25
2_CD4-IEL	Ifng	0.309156	0.26	0.046	1.7008e-24
3_Treg	Tnfrsf4	1.09429	0.78	0.188	4.8684e-68
3_Treg	Tnfrsf9	1.02882	0.702	0.137	4.33479e-67
3_Treg	Tnfrsf18	0.791642	0.869	0.389	7.87692e-44
3_Treg	Epas1	0.377422	0.333	0.039	7.09111e-37
3_Treg	Samsn1	0.77118	0.738	0.339	9.91357e-33
3_Treg	Tigit	0.618626	0.762	0.338	2.56929e-29
3_Treg	Capg	0.689976	0.929	0.555	6.85498e-27
3_Treg	Pdcd1	0.507131	0.548	0.181	2.86834e-24
3_Treg	Ly6e	0.45186	1	0.925	4.01766e-22
3_Treg	Cd81	0.295507	0.28	0.048	3.60814e-21
3_Treg	Icos	0.577901	0.732	0.371	1.97065e-20
3_Treg	Nav2	0.417519	0.393	0.116	4.89696e-18
3_Treg	Ikzf2	0.493241	0.899	0.585	1.49261e-17
3_Treg	Crem	0.34451	0.399	0.129	1.62299e-16
3_Treg	Gm45716	0.589075	0.464	0.179	7.10205e-16
3_Treg	Ndfip1	0.451493	0.958	0.825	1.61073e-15
3_Treg	S100a6	0.540721	0.435	0.147	2.08922e-15
3_Treg	Izumo1r	0.282289	0.542	0.21	2.53571e-15
3_Treg	Cd27	0.361808	0.607	0.268	6.07957e-15
3_Treg	Mmd	0.445423	0.643	0.337	2.09265e-14
3_Treg	Gata3	0.463472	0.548	0.27	1.85537e-13
3a_Treg (TCR*)	Egr3	1.13503	0.857	0.007	1.02748e-134
3a_Treg (TCR*)	Nr4a3	1.03125	0.714	0.013	2.92037e-71
3a_Treg (TCR*)	Egr2	1.64751	0.857	0.034	2.16519e-49
3a_Treg (TCR*)	Nr4a1	1.26767	0.714	0.032	1.35082e-35
3a_Treg (TCR*)	Tagap	1.46743	0.929	0.077	4.48366e-29
3a_Treg (TCR*)	Rgs16	0.717824	0.643	0.033	5.43343e-28
3a_Treg (TCR*)	Il21	0.685365	0.286	0.006	1.43826e-23
3a_Treg (TCR*)	Nfkbid	1.29668	0.857	0.089	7.70842e-21
3a_Treg (TCR*)	Zswim4	0.386889	0.429	0.019	3.31325e-20
3a_Treg (TCR*)	Nr4a2	1.67151	0.714	0.065	2.11074e-18
3a_Treg (TCR*)	Rilpl2	1.84883	1	0.177	1.77119e-16
3a_Treg (TCR*)	Gch1	0.994232	0.714	0.075	3.11424e-15
3a_Treg (TCR*)	Kansl1l	0.44616	0.571	0.05	2.07709e-13
3a_Treg (TCR*)	Tnfsf9	0.549805	0.429	0.03	1.55445e-12
3a_Treg (TCR*)	Egr1	1.78289	0.786	0.121	1.87393e-12
3a_Treg (TCR*)	Tnf	1.04547	0.571	0.057	4.94377e-12
3a_Treg (TCR*)	Rgcc	1.13154	0.429	0.032	6.00222e-12
3a_Treg (TCR*)	Crtam	0.973074	0.357	0.022	1.02943e-11
3a_Treg (TCR*)	Tnfsf14	0.999757	0.643	0.081	2.37174e-11
3a_Treg (TCR*)	Plk3	1.13803	0.929	0.21	7.98724e-11
3a_Treg (TCR*)	Evi2a	0.570029	0.643	0.083	7.74298e-10
4_Pre-IEL2	Rpsa	0.343689	1	1	8.02535e-20
4_Pre-IEL2	Ms4a4b	0.511321	0.689	0.293	1.21937e-18
4_Pre-IEL2	Rps24	0.250878	1	1	7.59285e-14
4_Pre-IEL2	Cd40lg	0.349175	0.477	0.178	4.23488e-13
4_Pre-IEL2	Rps28	0.287401	1	1	2.96802e-12
4_Pre-IEL2	Cxcr3	0.328277	0.394	0.132	4.63378e-12
4_Pre-IEL2	Rps20	0.290122	1	0.993	3.25894e-11
4_Pre-IEL2	Rplp0	0.283039	1	0.997	1.13676e-10
4_Pre-IEL2	Tcf7	0.270259	0.386	0.127	1.54824e-10
4_Pre-IEL2	Rps5	0.253887	1	1	2.25676e-10
4_Pre-IEL2	Thy1	0.447703	0.886	0.645	3.17668e-09
4_Pre-IEL2	Epsti1	0.290646	0.636	0.392	3.51466e-06
4_Pre-IEL2	Hcst	0.335123	0.871	0.727	9.26399e-05
4_Pre-IEL2	Bcl2	0.258299	0.47	0.237	0.00014861
4_Pre-IEL2	Il7r	0.323509	0.356	0.17	0.00135183
5_RE-Treg	Tcf7	0.734607	0.622	0.102	6.41153e-54
5_RE-Treg	Klf2	0.60688	0.268	0.008	1.92588e-50
5_RE-Treg	Rps20	0.802069	1	0.993	3.35956e-43
5_RE-Treg	Nsg2	0.383146	0.346	0.03	9.26243e-42
5_RE-Treg	Rpsa	0.589559	1	1	5.77104e-40
5_RE-Treg	Rpl35	0.675172	0.992	0.996	9.77384e-40
5_RE-Treg	St6gal1	0.266195	0.276	0.018	6.08396e-38
5_RE-Treg	Ighm	0.476412	0.354	0.038	2.50668e-37
5_RE-Treg	Rps19	0.665489	1	0.997	2.5039e-34
5_RE-Treg	Rps29	0.525459	1	1	6.91149e-34
5_RE-Treg	Rps28	0.531079	1	1	1.83245e-33
5_RE-Treg	Rpl28	0.553323	1	0.995	2.78378e-33
5_RE-Treg	Rps8	0.476029	1	1	2.54736e-30
5_RE-Treg	Slamf6	0.559229	0.543	0.133	4.23526e-30
5_RE-Treg	Rplp0	0.556942	1	0.997	5.19626e-29
5_RE-Treg	Cd28	0.515069	0.551	0.14	5.88881e-29
5_RE-Treg	Tmsb10	0.813178	0.984	0.949	7.94342e-29
5_RE-Treg	Rps26	0.543468	1	0.998	2.46772e-28
5_RE-Treg	Rpl21	0.440733	1	1	2.69986e-28
5_RE-Treg	Rpl15	0.484269	1	0.985	8.15454e-27
5_RE-Treg	Rpl32	0.441902	1	1	3.09634e-25
5a_RE-Treg (Naive*)	Klf2	1.38047	0.824	0.012	2.61125e-147
5a_RE-Treg (Naive*)	Sell	0.584513	0.412	0	6.40795e-112
5a_RE-Treg (Naive*)	Igfbp4	1.31783	0.412	0	6.41521e-112
5a_RE-Treg (Naive*)	Gm2682	0.578184	0.471	0.006	1.62612e-83
5a_RE-Treg (Naive*)	Dapl1	0.443931	0.265	0	6.75291e-71
5a_RE-Treg (Naive*)	S1pr1	0.622173	0.559	0.021	2.19286e-59
5a_RE-Treg (Naive*)	Ccr7	0.761956	0.441	0.013	1.55483e-53
5a_RE-Treg (Naive*)	Bach2	0.337723	0.294	0.007	5.65355e-39
5a_RE-Treg (Naive*)	Satb1	0.842051	0.676	0.098	3.10008e-24
5a_RE-Treg (Naive*)	Kbtbd11	0.301032	0.324	0.018	5.76199e-24
5a_RE-Treg (Naive*)	Tcf7	0.864847	0.765	0.137	8.87524e-22
5a_RE-Treg (Naive*)	Lef1	0.767881	0.647	0.105	3.06022e-20
5a_RE-Treg (Naive*)	Ly6a	0.705886	0.441	0.048	3.01716e-18
5a_RE-Treg (Naive*)	Il7r	0.802987	0.794	0.172	1.6601e-17
5a_RE-Treg (Naive*)	Nsg2	0.37568	0.441	0.051	8.25342e-17
5a_RE-Treg (Naive*)	Klf3	0.550816	0.618	0.105	1.244e-16
5a_RE-Treg (Naive*)	Rps19	0.936789	1	0.997	1.57506e-16
5a_RE-Treg (Naive*)	Rps20	1.01084	1	0.994	1.03975e-15
5a_RE-Treg (Naive*)	St6gal1	0.305162	0.353	0.035	2.63082e-15
5a_RE-Treg (Naive*)	Ripor2	0.536502	0.647	0.129	1.42344e-14
5a_RE-Treg (Naive*)	Rasa3	0.320456	0.382	0.044	3.74417e-14
6_Treg	Ccr2	1.06652	0.694	0.017	1.5422e-101
6_Treg	Prg4	0.448465	0.306	0.006	6.73098e-48
6_Treg	Ppp1r14c	0.351169	0.333	0.011	7.15984e-38
6_Treg	Socs2	0.852182	0.667	0.076	3.09847e-31
6_Treg	Pard6g	0.456467	0.333	0.017	7.19043e-28
6_Treg	S100a4	0.476976	0.361	0.025	6.0491e-24
6_Treg	Rorc	0.352068	0.444	0.041	2.60349e-22
6_Treg	Tmem176b	0.604944	0.472	0.051	4.01103e-21
6_Treg	Sccpdh	0.431091	0.417	0.041	2.7718e-20
6_Treg	Ltb4r1	0.308047	0.278	0.019	1.00223e-17
6_Treg	Ly6a	0.833597	0.417	0.048	4.16282e-17
6_Treg	Icos	1.0276	0.944	0.403	1.24369e-15
6_Treg	Naga	0.824656	0.611	0.124	4.21325e-15
6_Treg	Rnase4	0.392661	0.444	0.063	2.21943e-14
6_Treg	Dhrs3	0.356242	0.306	0.03	7.14691e-14
6_Treg	Ctla4	1.1492	0.972	0.49	8.49342e-14
6_Treg	Aqp3	0.348562	0.306	0.031	2.69075e-13
6_Treg	Maf	0.950265	0.972	0.467	1.3438e-12
6_Treg	Sdc4	0.404814	0.528	0.099	8.01926e-12
6_Treg	Glipr2	0.371405	0.5	0.098	1.99686e-10
6_Treg	Gpr183	0.380661	0.444	0.08	5.46959e-10
7_Cycling-Cells	Ccna2	1.39558	0.95	0.003	9.82949e-219
7_Cycling-Cells	Cenpf	0.934525	0.8	0.002	4.23454e-197
7_Cycling-Cells	Spc24	0.973775	0.75	0.001	9.41735e-195
7_Cycling-Cells	Pclaf	2.19339	0.95	0.005	1.68995e-193
7_Cycling-Cells	Ccnb2	1.17162	0.9	0.005	4.7767e-187
7_Cycling-Cells	Hmmr	0.741153	0.7	0.001	1.22003e-180
7_Cycling-Cells	Birc5	1.84382	1	0.009	1.56377e-180
7_Cycling-Cells	Nusap1	1.14114	0.9	0.006	4.22266e-173
7_Cycling-Cells	Cdca3	1.12436	0.9	0.006	8.84204e-173
7_Cycling-Cells	Hist1h2ae	0.912374	0.8	0.004	1.86942e-168
7_Cycling-Cells	Pbk	0.587787	0.6	0	1.33279e-165
7_Cycling-Cells	Cdkn3	0.786889	0.65	0.002	3.71763e-155
7_Cycling-Cells	Tpx2	0.950813	0.75	0.004	6.40545e-155
7_Cycling-Cells	Ckap2l	0.555699	0.7	0.003	2.92018e-149
7_Cycling-Cells	Hist1h2ao	1.61469	0.75	0.005	6.13183e-148
7_Cycling-Cells	Aurka	0.555699	0.7	0.004	2.48474e-141
7_Cycling-Cells	Ube2c	1.90405	0.95	0.013	7.02459e-139
7_Cycling-Cells	Pimreg	0.587002	0.55	0.001	1.82207e-138
7_Cycling-Cells	Ska1	0.438255	0.5	0	1.9132e-137
7_Cycling-Cells	Neil3	0.470004	0.5	0	1.91579e-137
7_Cycling-Cells	Hist1h1b	0.786105	0.6	0.002	1.19141e-131
