## Supplementary material for "T cell receptor is required for differentiation but not maintenance of intestinal intraepithelial lymphocytes": Table S2

### Sheet: Table S2
Tomato negative											Tomato positive
Clone	C0	C1	C2	C3	C4	C5	C6	C7	sharing clusters		Clone	C0	C1	C2	C3	C4	C5	C6	C7	sharing clusters
Clonotype2	3	0	4	1	15	0	0	0	4		Clonotype1	18	15	5	3	1	2	0	2	7
Clonotype5	0	0	19	0	0	0	0	2	2		Clonotype3	3	4	0	10	0	5	0	0	4
Clonotype8	2	0	13	2	0	0	0	0	3		Clonotype4	10	2	0	9	0	1	0	0	4
Clonotype11	8	0	1	0	3	0	0	0	3		Clonotype6	8	9	0	2	1	0	0	0	4
Clonotype13	1	0	8	0	0	1	0	0	3		Clonotype7	12	1	3	2	0	0	1	0	5
Clonotype14	0	0	7	0	0	0	0	1	2		Clonotype9	9	3	0	0	2	1	0	0	4
Clonotype15	1	0	7	0	0	0	0	0	2		Clonotype10	0	9	0	0	3	2	0	0	3
Clonotype17	0	0	7	0	0	0	0	0	1		Clonotype12	0	3	0	7	0	2	0	0	3
Clonotype18	0	0	6	0	0	0	0	1	2		Clonotype16	5	1	0	0	1	0	0	1	4
Clonotype23	0	0	6	0	0	0	0	0	1		Clonotype19	2	3	0	2	0	0	0	0	3
Clonotype24	0	0	5	0	1	0	0	0	2		Clonotype20	1	1	0	3	1	1	0	0	5
Clonotype29	1	0	4	0	0	0	0	0	2		Clonotype21	1	0	0	1	3	2	0	0	4
Clonotype30	2	0	3	0	0	0	0	0	2		Clonotype22	0	1	0	6	0	0	0	0	2
Clonotype31	1	0	1	0	2	0	0	1	4		Clonotype25	2	3	0	0	1	0	0	0	3
Clonotype32	1	0	4	0	0	0	0	0	2		Clonotype26	3	1	0	2	0	0	0	0	3
Clonotype33	2	1	1	0	0	0	0	1	4		Clonotype27	0	1	0	4	0	1	0	0	3
Clonotype34	0	0	2	0	1	2	0	0	3		Clonotype28	2	3	0	0	1	0	0	0	3
Clonotype41	0	0	4	0	0	0	0	0	1		Clonotype35	0	2	0	3	0	0	0	0	2
Clonotype43	0	0	0	0	3	1	0	0	2		Clonotype36	1	0	4	0	0	0	0	0	2
Clonotype44	0	0	4	0	0	0	0	0	1		Clonotype37	2	3	0	0	0	0	0	0	2
Clonotype45	1	1	0	0	2	0	0	0	3		Clonotype38	0	4	0	1	0	0	0	0	2
Clonotype52	0	0	3	0	0	0	0	0	1		Clonotype39	1	1	1	0	2	0	0	0	4
Clonotype54	0	0	2	0	1	0	0	0	2		Clonotype40	0	2	0	3	0	0	0	0	2
Clonotype55	1	0	2	0	0	0	0	0	2		Clonotype42	0	1	0	3	0	0	0	0	2
Clonotype56	0	0	3	0	0	0	0	0	1		Clonotype46	0	2	0	0	1	1	0	0	3
Clonotype57	0	0	3	0	0	0	0	0	1		Clonotype47	0	1	0	2	0	1	0	0	3
Clonotype73	0	0	2	0	0	0	0	0	1		Clonotype48	1	1	0	1	1	0	0	0	4
Clonotype74	0	0	1	0	0	0	1	0	2		Clonotype49	1	1	1	1	0	0	0	0	4
Clonotype85	0	0	2	0	0	0	0	0	1		Clonotype50	0	1	0	1	0	2	0	0	3
Clonotype86	0	0	2	0	0	0	0	0	1		Clonotype51	3	0	0	0	0	1	0	0	2
Clonotype87	0	0	2	0	0	0	0	0	1		Clonotype53	1	0	1	0	1	0	0	0	3
Clonotype88	0	0	0	1	1	0	0	0	2		Clonotype58	0	2	0	1	0	0	0	0	2
Clonotype89	0	0	0	0	2	0	0	0	1		Clonotype59	2	0	0	1	0	0	0	0	2
Clonotype90	1	0	0	0	1	0	0	0	2		Clonotype60	0	2	0	1	0	0	0	0	2
Clonotype91	0	0	1	0	1	0	0	0	2		Clonotype61	0	0	3	0	0	0	0	0	1
Clonotype92	1	0	0	0	1	0	0	0	2		Clonotype62	0	0	0	1	0	1	0	1	3
Clonotype93	0	0	2	0	0	0	0	0	1		Clonotype63	0	3	0	0	0	0	0	0	1
Clonotype94	0	0	2	0	0	0	0	0	1		Clonotype64	0	2	0	1	0	0	0	0	2
Clonotype95	1	0	1	0	0	0	0	0	2		Clonotype65	3	0	0	0	0	0	0	0	1
Clonotype146	0	0	1	0	0	0	0	0	1		Clonotype66	1	0	0	1	0	1	0	0	3
Clonotype147	0	0	1	0	0	0	0	0	1		Clonotype67	1	2	0	0	0	0	0	0	2
Clonotype158	0	0	1	0	0	0	0	0	1		Clonotype68	0	0	0	3	0	0	0	0	1
Clonotype169	0	0	1	0	0	0	0	0	1		Clonotype69	2	0	0	1	0	0	0	0	2
Clonotype180	0	0	1	0	0	0	0	0	1		Clonotype70	0	2	0	1	0	0	0	0	2
Clonotype188	1	0	0	0	0	0	0	0	1		Clonotype71	0	2	0	1	0	0	0	0	2
Clonotype189	0	0	0	0	0	1	0	0	1		Clonotype72	0	0	0	0	0	1	2	0	2
Clonotype190	0	0	0	0	0	1	0	0	1		Clonotype75	0	2	0	0	0	0	0	0	1
Clonotype191	0	0	1	0	0	0	0	0	1		Clonotype76	1	0	0	1	0	0	0	0	2
Clonotype192	0	0	1	0	0	0	0	0	1		Clonotype77	1	0	1	0	0	0	0	0	2
Clonotype193	0	0	1	0	0	0	0	0	1		Clonotype78	0	2	0	0	0	0	0	0	1
Clonotype194	0	0	0	0	1	0	0	0	1		Clonotype79	2	0	0	0	0	0	0	0	1
Clonotype195	0	0	1	0	0	0	0	0	1		Clonotype80	2	0	0	0	0	0	0	0	1
Clonotype196	1	0	0	0	0	0	0	0	1		Clonotype81	0	1	1	0	0	0	0	0	2
Clonotype197	0	0	1	0	0	0	0	0	1		Clonotype82	2	0	0	0	0	0	0	0	1
Clonotype198	1	0	0	0	0	0	0	0	1		Clonotype83	0	0	0	0	0	1	1	0	2
Clonotype199	1	0	0	0	0	0	0	0	1		Clonotype84	2	0	0	0	0	0	0	0	1
Clonotype200	0	0	1	0	0	0	0	0	1		Clonotype96	0	2	0	0	0	0	0	0	1
Clonotype201	0	0	1	0	0	0	0	0	1		Clonotype97	0	0	0	1	0	0	0	1	2
Clonotype202	0	0	0	0	0	1	0	0	1		Clonotype98	1	1	0	0	0	0	0	0	2
Clonotype203	0	0	1	0	0	0	0	0	1		Clonotype99	0	0	0	2	0	0	0	0	1
Clonotype204	0	0	1	0	0	0	0	0	1		Clonotype100	1	0	0	1	0	0	0	0	2
Clonotype205	0	0	1	0	0	0	0	0	1		Clonotype101	1	1	0	0	0	0	0	0	2
Clonotype206	0	0	1	0	0	0	0	0	1		Clonotype102	1	0	1	0	0	0	0	0	2
Clonotype207	0	0	1	0	0	0	0	0	1		Clonotype103	1	0	0	0	1	0	0	0	2
Clonotype208	0	0	1	0	0	0	0	0	1		Clonotype104	1	0	0	1	0	0	0	0	2
Clonotype209	0	0	1	0	0	0	0	0	1		Clonotype105	0	0	2	0	0	0	0	0	1
Clonotype210	0	0	1	0	0	0	0	0	1		Clonotype106	1	1	0	0	0	0	0	0	2
Clonotype211	0	0	0	0	0	1	0	0	1		Clonotype107	0	2	0	0	0	0	0	0	1
Clonotype212	1	0	0	0	0	0	0	0	1		Clonotype108	1	0	0	1	0	0	0	0	2
Clonotype213	0	0	1	0	0	0	0	0	1		Clonotype109	0	2	0	0	0	0	0	0	1
Clonotype214	0	0	1	0	0	0	0	0	1		Clonotype110	0	1	0	0	1	0	0	0	2
Clonotype216	0	0	1	0	0	0	0	0	1		Clonotype111	0	1	0	0	1	0	0	0	2
Clonotype227	0	0	0	0	1	0	0	0	1		Clonotype112	1	1	0	0	0	0	0	0	2
Clonotype238	0	0	1	0	0	0	0	0	1		Clonotype113	0	1	0	1	0	0	0	0	2
Clonotype249	0	0	0	0	0	1	0	0	1		Clonotype114	0	0	2	0	0	0	0	0	1
Clonotype260	0	0	1	0	0	0	0	0	1		Clonotype115	0	1	0	0	0	1	0	0	2
Clonotype271	0	0	0	0	1	0	0	0	1		Clonotype116	1	0	0	1	0	0	0	0	2
Clonotype282	0	0	1	0	0	0	0	0	1		Clonotype117	0	2	0	0	0	0	0	0	1
Clonotype283	0	0	1	0	0	0	0	0	1		Clonotype118	1	0	1	0	0	0	0	0	2
Clonotype284	0	0	1	0	0	0	0	0	1		Clonotype119	1	1	0	0	0	0	0	0	2
Clonotype285	0	0	1	0	0	0	0	0	1		Clonotype120	0	1	0	0	0	1	0	0	2
Clonotype286	0	0	0	0	1	0	0	0	1		Clonotype121	1	1	0	0	0	0	0	0	2
Clonotype287	0	0	1	0	0	0	0	0	1		Clonotype122	0	2	0	0	0	0	0	0	1
Clonotype288	1	0	0	0	0	0	0	0	1		Clonotype123	1	1	0	0	0	0	0	0	2
Clonotype289	0	0	0	0	1	0	0	0	1		Clonotype124	1	0	0	0	0	1	0	0	2
Clonotype290	0	0	0	0	1	0	0	0	1		Clonotype125	0	2	0	0	0	0	0	0	1
Clonotype291	0	0	1	0	0	0	0	0	1		Clonotype126	0	1	0	1	0	0	0	0	2
Clonotype292	0	0	1	0	0	0	0	0	1		Clonotype127	0	1	0	1	0	0	0	0	2
Clonotype293	0	0	0	0	0	0	0	1	1		Clonotype128	1	0	1	0	0	0	0	0	2
Clonotype294	0	0	1	0	0	0	0	0	1		Clonotype129	0	1	0	1	0	0	0	0	2
Clonotype295	0	0	1	0	0	0	0	0	1		Clonotype130	1	1	0	0	0	0	0	0	2
Clonotype296	0	0	1	0	0	0	0	0	1		Clonotype131	0	0	0	0	0	0	2	0	1
Clonotype297	0	0	1	0	0	0	0	0	1		Clonotype132	0	2	0	0	0	0	0	0	1
Clonotype298	0	0	0	0	1	0	0	0	1		Clonotype133	1	0	0	0	1	0	0	0	2
Clonotype299	0	0	1	0	0	0	0	0	1		Clonotype134	0	0	0	0	1	1	0	0	2
Clonotype300	0	0	0	0	1	0	0	0	1		Clonotype135	0	0	0	0	0	2	0	0	1
Clonotype301	0	0	0	0	0	0	1	0	1		Clonotype136	0	2	0	0	0	0	0	0	1
Clonotype302	0	0	0	0	0	1	0	0	1		Clonotype137	0	1	0	0	0	1	0	0	2
Clonotype303	0	0	0	0	0	1	0	0	1		Clonotype138	0	2	0	0	0	0	0	0	1
Clonotype304	0	0	0	0	0	1	0	0	1		Clonotype139	0	1	0	1	0	0	0	0	2
Clonotype305	0	0	0	0	1	0	0	0	1		Clonotype140	0	1	0	1	0	0	0	0	2
Clonotype306	0	0	1	0	0	0	0	0	1		Clonotype141	0	1	0	0	0	1	0	0	2
Clonotype307	0	0	1	0	0	0	0	0	1		Clonotype142	0	0	0	0	0	2	0	0	1
Clonotype308	0	1	0	0	0	0	0	0	1		Clonotype143	0	1	0	1	0	0	0	0	2
Clonotype309	0	0	1	0	0	0	0	0	1		Clonotype144	1	1	0	0	0	0	0	0	2
Clonotype310	0	0	1	0	0	0	0	0	1		Clonotype145	1	0	0	0	1	0	0	0	2
Clonotype370	0	0	1	0	0	0	0	0	1		Clonotype148	0	0	0	0	1	0	0	0	1
Clonotype371	0	0	0	0	1	0	0	0	1		Clonotype149	0	0	0	1	0	0	0	0	1
Clonotype372	0	0	1	0	0	0	0	0	1		Clonotype150	0	0	0	0	1	0	0	0	1
Clonotype373	0	0	1	0	0	0	0	0	1		Clonotype151	0	0	1	0	0	0	0	0	1
Clonotype374	0	0	1	0	0	0	0	0	1		Clonotype152	0	0	0	0	1	0	0	0	1
Clonotype375	1	0	0	0	0	0	0	0	1		Clonotype153	0	1	0	0	0	0	0	0	1
Clonotype376	0	0	1	0	0	0	0	0	1		Clonotype154	0	0	0	0	1	0	0	0	1
Clonotype377	0	0	0	0	1	0	0	0	1		Clonotype155	1	0	0	0	0	0	0	0	1
Clonotype378	0	0	0	0	1	0	0	0	1		Clonotype156	1	0	0	0	0	0	0	0	1
Clonotype379	0	0	1	0	0	0	0	0	1		Clonotype157	1	0	0	0	0	0	0	0	1
Clonotype380	0	0	0	0	0	1	0	0	1		Clonotype159	0	1	0	0	0	0	0	0	1
Clonotype381	0	0	1	0	0	0	0	0	1		Clonotype160	0	1	0	0	0	0	0	0	1
Clonotype382	0	0	0	1	0	0	0	0	1		Clonotype161	1	0	0	0	0	0	0	0	1
Clonotype383	0	0	1	0	0	0	0	0	1		Clonotype162	0	0	0	0	1	0	0	0	1
Clonotype384	1	0	0	0	0	0	0	0	1		Clonotype163	1	0	0	0	0	0	0	0	1
Clonotype385	0	0	1	0	0	0	0	0	1		Clonotype164	0	0	0	1	0	0	0	0	1
Clonotype386	0	1	0	0	0	0	0	0	1		Clonotype165	0	1	0	0	0	0	0	0	1
Clonotype387	0	0	0	0	0	0	1	0	1		Clonotype166	0	0	0	1	0	0	0	0	1
Clonotype388	1	0	0	0	0	0	0	0	1		Clonotype167	1	0	0	0	0	0	0	0	1
Clonotype389	0	0	1	0	0	0	0	0	1		Clonotype168	1	0	0	0	0	0	0	0	1
Clonotype390	0	0	0	0	1	0	0	0	1		Clonotype170	0	1	0	0	0	0	0	0	1
Clonotype391	0	0	0	0	1	0	0	0	1		Clonotype171	0	0	1	0	0	0	0	0	1
Clonotype392	0	0	1	0	0	0	0	0	1		Clonotype172	0	1	0	0	0	0	0	0	1
Clonotype393	0	0	1	0	0	0	0	0	1		Clonotype173	1	0	0	0	0	0	0	0	1
Clonotype394	0	0	0	0	1	0	0	0	1		Clonotype174	0	1	0	0	0	0	0	0	1
Clonotype395	0	0	0	0	1	0	0	0	1		Clonotype175	1	0	0	0	0	0	0	0	1
Clonotype396	1	0	0	0	0	0	0	0	1		Clonotype176	1	0	0	0	0	0	0	0	1
Clonotype397	0	0	0	0	1	0	0	0	1		Clonotype177	1	0	0	0	0	0	0	0	1
Clonotype398	0	0	0	0	1	0	0	0	1		Clonotype178	0	1	0	0	0	0	0	0	1
Clonotype399	0	0	1	0	0	0	0	0	1		Clonotype179	0	0	0	1	0	0	0	0	1
Clonotype400	0	0	0	0	0	0	1	0	1		Clonotype181	0	1	0	0	0	0	0	0	1
Clonotype401	0	0	0	0	0	1	0	0	1		Clonotype182	1	0	0	0	0	0	0	0	1
Clonotype402	0	0	1	0	0	0	0	0	1		Clonotype183	1	0	0	0	0	0	0	0	1
Clonotype403	0	0	1	0	0	0	0	0	1		Clonotype184	0	1	0	0	0	0	0	0	1
Clonotype404	0	0	0	0	1	0	0	0	1		Clonotype185	0	0	0	0	0	1	0	0	1
Clonotype405	0	0	0	0	0	1	0	0	1		Clonotype186	1	0	0	0	0	0	0	0	1
Clonotype406	0	0	1	0	0	0	0	0	1		Clonotype187	1	0	0	0	0	0	0	0	1
Clonotype407	0	0	0	0	1	0	0	0	1		Clonotype215	1	0	0	0	0	0	0	0	1
Clonotype408	1	0	0	0	0	0	0	0	1		Clonotype217	0	0	1	0	0	0	0	0	1
Clonotype409	0	1	0	0	0	0	0	0	1		Clonotype218	0	1	0	0	0	0	0	0	1
Clonotype410	1	0	0	0	0	0	0	0	1		Clonotype219	1	0	0	0	0	0	0	0	1
Clonotype411	0	0	1	0	0	0	0	0	1		Clonotype220	1	0	0	0	0	0	0	0	1
Clonotype412	0	0	1	0	0	0	0	0	1		Clonotype221	1	0	0	0	0	0	0	0	1
Clonotype413	0	0	1	0	0	0	0	0	1		Clonotype222	0	0	1	0	0	0	0	0	1
Clonotype414	0	0	0	0	1	0	0	0	1		Clonotype223	0	1	0	0	0	0	0	0	1
Clonotype415	0	0	0	0	1	0	0	0	1		Clonotype224	1	0	0	0	0	0	0	0	1
Clonotype416	0	0	1	0	0	0	0	0	1		Clonotype225	1	0	0	0	0	0	0	0	1
Clonotype417	0	0	1	0	0	0	0	0	1		Clonotype226	0	0	0	0	1	0	0	0	1
Clonotype418	0	0	1	0	0	0	0	0	1		Clonotype228	0	0	0	1	0	0	0	0	1
Clonotype419	0	0	1	0	0	0	0	0	1		Clonotype229	1	0	0	0	0	0	0	0	1
Clonotype420	0	0	1	0	0	0	0	0	1		Clonotype230	1	0	0	0	0	0	0	0	1
Clonotype421	0	0	1	0	0	0	0	0	1		Clonotype231	0	1	0	0	0	0	0	0	1
Clonotype422	0	0	0	0	1	0	0	0	1		Clonotype232	1	0	0	0	0	0	0	0	1
Clonotype423	0	0	0	0	0	1	0	0	1		Clonotype233	1	0	0	0	0	0	0	0	1
Clonotype424	0	0	0	0	1	0	0	0	1		Clonotype234	0	0	0	0	0	1	0	0	1
Clonotype425	0	0	0	0	1	0	0	0	1		Clonotype235	1	0	0	0	0	0	0	0	1
Clonotype426	0	0	0	0	0	1	0	0	1		Clonotype236	1	0	0	0	0	0	0	0	1
Clonotype427	0	0	0	0	0	1	0	0	1		Clonotype237	1	0	0	0	0	0	0	0	1
Clonotype428	0	0	1	0	0	0	0	0	1		Clonotype239	0	1	0	0	0	0	0	0	1
Clonotype429	0	0	0	0	0	1	0	0	1		Clonotype240	0	1	0	0	0	0	0	0	1
Clonotype430	0	0	0	0	0	0	0	1	1		Clonotype241	1	0	0	0	0	0	0	0	1
Clonotype431	0	0	0	0	1	0	0	0	1		Clonotype242	0	0	0	1	0	0	0	0	1
Clonotype432	0	0	0	0	1	0	0	0	1		Clonotype243	0	0	1	0	0	0	0	0	1
Clonotype433	0	0	0	0	1	0	0	0	1		Clonotype244	0	0	0	0	0	0	0	1	1
Clonotype434	0	0	1	0	0	0	0	0	1		Clonotype245	0	1	0	0	0	0	0	0	1
Clonotype435	1	0	0	0	0	0	0	0	1		Clonotype246	0	1	0	0	0	0	0	0	1
Clonotype436	0	0	1	0	0	0	0	0	1		Clonotype247	0	0	0	1	0	0	0	0	1
Clonotype437	0	0	0	1	0	0	0	0	1		Clonotype248	1	0	0	0	0	0	0	0	1
Clonotype438	0	0	0	0	1	0	0	0	1		Clonotype250	1	0	0	0	0	0	0	0	1
Clonotype439	0	0	0	0	0	1	0	0	1		Clonotype251	0	0	0	1	0	0	0	0	1
Clonotype440	0	0	0	0	0	1	0	0	1		Clonotype252	0	0	1	0	0	0	0	0	1
Clonotype441	0	0	0	0	1	0	0	0	1		Clonotype253	1	0	0	0	0	0	0	0	1
Clonotype442	0	0	0	0	1	0	0	0	1		Clonotype254	0	0	1	0	0	0	0	0	1
Clonotype443	0	0	0	0	0	1	0	0	1		Clonotype255	1	0	0	0	0	0	0	0	1
Clonotype444	0	0	1	0	0	0	0	0	1		Clonotype256	1	0	0	0	0	0	0	0	1
Clonotype445	0	0	0	0	1	0	0	0	1		Clonotype257	0	0	0	0	1	0	0	0	1
Clonotype446	0	0	0	0	1	0	0	0	1		Clonotype258	0	0	0	1	0	0	0	0	1
Clonotype447	0	0	1	0	0	0	0	0	1		Clonotype259	1	0	0	0	0	0	0	0	1
Clonotype448	0	0	1	0	0	0	0	0	1		Clonotype261	0	0	0	0	0	1	0	0	1
Clonotype449	0	0	0	0	0	1	0	0	1		Clonotype262	1	0	0	0	0	0	0	0	1
Clonotype450	0	1	0	0	0	0	0	0	1		Clonotype263	0	0	1	0	0	0	0	0	1
Clonotype451	0	0	0	0	0	1	0	0	1		Clonotype264	0	1	0	0	0	0	0	0	1
Clonotype452	0	0	0	0	1	0	0	0	1		Clonotype265	0	1	0	0	0	0	0	0	1
Clonotype453	0	0	1	0	0	0	0	0	1		Clonotype266	0	1	0	0	0	0	0	0	1
Clonotype454	0	0	0	0	0	1	0	0	1		Clonotype267	1	0	0	0	0	0	0	0	1
Clonotype455	0	0	1	0	0	0	0	0	1		Clonotype268	1	0	0	0	0	0	0	0	1
Clonotype456	0	0	0	0	1	0	0	0	1		Clonotype269	0	1	0	0	0	0	0	0	1
Clonotype457	0	0	0	0	0	1	0	0	1		Clonotype270	1	0	0	0	0	0	0	0	1
Clonotype458	0	0	0	0	0	1	0	0	1		Clonotype272	1	0	0	0	0	0	0	0	1
Clonotype459	0	0	1	0	0	0	0	0	1		Clonotype273	1	0	0	0	0	0	0	0	1
Clonotype460	0	0	1	0	0	0	0	0	1		Clonotype274	0	0	0	1	0	0	0	0	1
Clonotype461	0	0	1	0	0	0	0	0	1		Clonotype275	0	1	0	0	0	0	0	0	1
Clonotype462	0	0	0	0	0	1	0	0	1		Clonotype276	0	0	0	1	0	0	0	0	1
Clonotype463	0	0	0	0	1	0	0	0	1		Clonotype277	1	0	0	0	0	0	0	0	1
Clonotype464	0	0	1	0	0	0	0	0	1		Clonotype278	1	0	0	0	0	0	0	0	1
Clonotype465	0	0	1	0	0	0	0	0	1		Clonotype279	1	0	0	0	0	0	0	0	1
Clonotype466	0	0	0	0	0	0	0	1	1		Clonotype280	0	0	0	1	0	0	0	0	1
Clonotype467	0	0	1	0	0	0	0	0	1		Clonotype281	0	1	0	0	0	0	0	0	1
Clonotype468	0	0	0	0	1	0	0	0	1		Clonotype311	1	0	0	0	0	0	0	0	1
Clonotype469	0	0	0	0	0	0	0	1	1		Clonotype312	0	1	0	0	0	0	0	0	1
Clonotype470	0	0	1	0	0	0	0	0	1		Clonotype313	0	0	0	0	0	1	0	0	1
Clonotype471	0	0	0	0	0	1	0	0	1		Clonotype314	0	1	0	0	0	0	0	0	1
Clonotype472	0	0	1	0	0	0	0	0	1		Clonotype315	0	1	0	0	0	0	0	0	1
Clonotype473	0	0	0	0	1	0	0	0	1		Clonotype316	1	0	0	0	0	0	0	0	1
Clonotype474	0	0	1	0	0	0	0	0	1		Clonotype317	0	0	0	1	0	0	0	0	1
Clonotype475	0	0	1	0	0	0	0	0	1		Clonotype318	0	0	0	0	0	1	0	0	1
Clonotype476	0	0	1	0	0	0	0	0	1		Clonotype319	0	0	0	0	0	0	1	0	1
Clonotype477	0	0	0	0	0	1	0	0	1		Clonotype320	1	0	0	0	0	0	0	0	1
Clonotype478	0	0	1	0	0	0	0	0	1		Clonotype321	1	0	0	0	0	0	0	0	1
Clonotype479	0	0	0	0	1	0	0	0	1		Clonotype322	0	0	0	0	0	1	0	0	1
Clonotype480	0	0	0	0	1	0	0	0	1		Clonotype323	0	1	0	0	0	0	0	0	1
Clonotype481	0	0	0	1	0	0	0	0	1		Clonotype324	0	1	0	0	0	0	0	0	1
Clonotype482	0	0	1	0	0	0	0	0	1		Clonotype325	0	0	0	1	0	0	0	0	1
Clonotype483	0	0	0	0	0	1	0	0	1		Clonotype326	0	1	0	0	0	0	0	0	1
Clonotype484	0	0	0	0	1	0	0	0	1		Clonotype327	0	0	0	0	1	0	0	0	1
Clonotype485	0	0	0	0	0	1	0	0	1		Clonotype328	1	0	0	0	0	0	0	0	1
Clonotype486	1	0	0	0	0	0	0	0	1		Clonotype329	0	0	0	0	0	0	1	0	1
											Clonotype330	0	1	0	0	0	0	0	0	1
											Clonotype331	0	1	0	0	0	0	0	0	1
											Clonotype332	0	1	0	0	0	0	0	0	1
											Clonotype333	0	0	0	0	0	1	0	0	1
											Clonotype334	0	1	0	0	0	0	0	0	1
											Clonotype335	1	0	0	0	0	0	0	0	1
											Clonotype336	0	0	0	0	1	0	0	0	1
											Clonotype337	0	1	0	0	0	0	0	0	1
											Clonotype338	0	1	0	0	0	0	0	0	1
											Clonotype339	0	1	0	0	0	0	0	0	1
											Clonotype340	1	0	0	0	0	0	0	0	1
											Clonotype341	0	0	0	0	0	1	0	0	1
											Clonotype342	0	0	1	0	0	0	0	0	1
											Clonotype343	0	0	0	0	0	1	0	0	1
											Clonotype344	0	0	0	0	0	0	1	0	1
											Clonotype345	0	0	0	0	1	0	0	0	1
											Clonotype346	0	0	0	0	0	0	1	0	1
											Clonotype347	0	0	0	0	0	1	0	0	1
											Clonotype348	1	0	0	0	0	0	0	0	1
											Clonotype349	0	1	0	0	0	0	0	0	1
											Clonotype350	0	0	0	0	0	1	0	0	1
											Clonotype351	0	1	0	0	0	0	0	0	1
											Clonotype352	0	0	0	0	0	1	0	0	1
											Clonotype353	0	0	1	0	0	0	0	0	1
											Clonotype354	0	0	1	0	0	0	0	0	1
											Clonotype355	0	0	0	0	0	0	1	0	1
											Clonotype356	0	1	0	0	0	0	0	0	1
											Clonotype357	0	1	0	0	0	0	0	0	1
											Clonotype358	1	0	0	0	0	0	0	0	1
											Clonotype359	0	0	0	0	0	1	0	0	1
											Clonotype360	0	1	0	0	0	0	0	0	1
											Clonotype361	1	0	0	0	0	0	0	0	1
											Clonotype362	1	0	0	0	0	0	0	0	1
											Clonotype363	0	1	0	0	0	0	0	0	1
											Clonotype364	1	0	0	0	0	0	0	0	1
											Clonotype365	0	0	0	1	0	0	0	0	1
											Clonotype366	0	0	0	1	0	0	0	0	1
											Clonotype367	0	0	0	1	0	0	0	0	1
											Clonotype368	1	0	0	0	0	0	0	0	1
											Clonotype369	0	0	0	1	0	0	0	0	1
											Clonotype487	0	1	0	0	0	0	0	0	1
											Clonotype488	0	0	0	0	1	0	0	0	1
											Clonotype489	0	0	0	1	0	0	0	0	1
											Clonotype490	0	0	0	1	0	0	0	0	1
											Clonotype491	0	0	0	0	0	1	0	0	1
											Clonotype492	0	0	0	1	0	0	0	0	1
											Clonotype493	0	0	0	0	0	1	0	0	1
											Clonotype494	0	0	0	1	0	0	0	0	1
											Clonotype495	0	0	0	0	0	1	0	0	1
											Clonotype496	0	0	0	1	0	0	0	0	1
											Clonotype497	0	0	0	0	0	0	0	1	1
											Clonotype498	0	0	0	0	1	0	0	0	1
											Clonotype499	0	0	0	0	0	0	1	0	1
											Clonotype500	0	0	0	0	0	1	0	0	1
											Clonotype501	0	1	0	0	0	0	0	0	1
											Clonotype502	0	1	0	0	0	0	0	0	1
											Clonotype503	1	0	0	0	0	0	0	0	1
											Clonotype504	1	0	0	0	0	0	0	0	1
											Clonotype505	1	0	0	0	0	0	0	0	1
											Clonotype506	0	0	0	1	0	0	0	0	1
											Clonotype507	0	1	0	0	0	0	0	0	1
											Clonotype508	0	0	0	1	0	0	0	0	1
											Clonotype509	0	1	0	0	0	0	0	0	1
											Clonotype510	0	0	0	1	0	0	0	0	1
											Clonotype511	0	0	0	1	0	0	0	0	1
											Clonotype512	0	1	0	0	0	0	0	0	1
											Clonotype513	0	1	0	0	0	0	0	0	1
											Clonotype514	0	0	0	1	0	0	0	0	1
											Clonotype515	0	0	0	1	0	0	0	0	1
											Clonotype516	1	0	0	0	0	0	0	0	1
											Clonotype517	0	0	0	1	0	0	0	0	1
											Clonotype518	0	0	0	1	0	0	0	0	1
											Clonotype519	1	0	0	0	0	0	0	0	1
											Clonotype520	0	1	0	0	0	0	0	0	1
											Clonotype521	0	0	0	0	0	0	0	1	1
											Clonotype522	0	0	0	0	0	0	1	0	1
											Clonotype523	0	0	0	0	1	0	0	0	1
											Clonotype524	0	1	0	0	0	0	0	0	1
											Clonotype525	1	0	0	0	0	0	0	0	1
											Clonotype526	0	1	0	0	0	0	0	0	1
											Clonotype527	0	0	0	0	0	0	0	1	1
											Clonotype528	0	1	0	0	0	0	0	0	1
											Clonotype529	0	0	0	1	0	0	0	0	1
											Clonotype530	0	1	0	0	0	0	0	0	1
											Clonotype531	0	0	0	1	0	0	0	0	1
											Clonotype532	0	1	0	0	0	0	0	0	1
											Clonotype533	0	0	0	0	0	1	0	0	1
											Clonotype534	0	1	0	0	0	0	0	0	1
											Clonotype535	0	1	0	0	0	0	0	0	1
											Clonotype536	0	0	0	1	0	0	0	0	1
											Clonotype537	0	0	0	1	0	0	0	0	1
											Clonotype538	0	0	0	0	0	1	0	0	1
											Clonotype539	1	0	0	0	0	0	0	0	1
											Clonotype540	1	0	0	0	0	0	0	0	1
											Clonotype541	0	0	0	1	0	0	0	0	1
											Clonotype542	0	1	0	0	0	0	0	0	1
											Clonotype543	0	0	0	0	0	0	1	0	1
											Clonotype544	0	0	0	0	0	0	1	0	1
											Clonotype545	0	0	0	1	0	0	0	0	1
											Clonotype546	0	0	0	1	0	0	0	0	1
											Clonotype547	0	0	0	1	0	0	0	0	1
											Clonotype548	0	0	0	1	0	0	0	0	1
											Clonotype549	1	0	0	0	0	0	0	0	1
											Clonotype550	0	1	0	0	0	0	0	0	1
											Clonotype551	0	0	0	1	0	0	0	0	1
											Clonotype552	0	0	0	0	0	1	0	0	1
											Clonotype553	0	0	0	1	0	0	0	0	1
											Clonotype554	0	1	0	0	0	0	0	0	1
											Clonotype555	1	0	0	0	0	0	0	0	1
											Clonotype556	0	1	0	0	0	0	0	0	1
											Clonotype557	1	0	0	0	0	0	0	0	1
											Clonotype558	0	0	0	1	0	0	0	0	1
											Clonotype559	0	0	0	1	0	0	0	0	1
											Clonotype560	0	0	0	0	0	1	0	0	1
											Clonotype561	1	0	0	0	0	0	0	0	1
											Clonotype562	1	0	0	0	0	0	0	0	1
											Clonotype563	0	1	0	0	0	0	0	0	1
											Clonotype564	1	0	0	0	0	0	0	0	1
											Clonotype565	0	1	0	0	0	0	0	0	1
											Clonotype566	0	1	0	0	0	0	0	0	1
											Clonotype567	0	0	0	0	0	0	1	0	1
											Clonotype568	0	0	0	1	0	0	0	0	1
											Clonotype569	0	0	0	1	0	0	0	0	1
											Clonotype570	1	0	0	0	0	0	0	0	1
											Clonotype571	0	0	0	0	0	1	0	0	1
											Clonotype572	0	1	0	0	0	0	0	0	1
											Clonotype573	0	1	0	0	0	0	0	0	1
											Clonotype574	0	0	0	0	0	1	0	0	1
											Clonotype575	0	1	0	0	0	0	0	0	1
											Clonotype576	0	1	0	0	0	0	0	0	1
											Clonotype577	0	1	0	0	0	0	0	0	1
											Clonotype578	0	0	0	0	1	0	0	0	1
											Clonotype579	0	1	0	0	0	0	0	0	1
											Clonotype580	0	0	0	0	0	1	0	0	1
											Clonotype581	1	0	0	0	0	0	0	0	1
											Clonotype582	0	0	0	1	0	0	0	0	1
											Clonotype583	0	0	0	0	0	1	0	0	1
											Clonotype584	0	0	0	0	1	0	0	0	1
											Clonotype585	0	1	0	0	0	0	0	0	1
											Clonotype586	1	0	0	0	0	0	0	0	1
											Clonotype587	1	0	0	0	0	0	0	0	1
											Clonotype588	0	1	0	0	0	0	0	0	1
											Clonotype589	0	1	0	0	0	0	0	0	1
											Clonotype590	0	0	0	1	0	0	0	0	1
											Clonotype591	0	0	0	0	0	0	1	0	1
											Clonotype592	0	1	0	0	0	0	0	0	1
											Clonotype593	1	0	0	0	0	0	0	0	1
											Clonotype594	0	1	0	0	0	0	0	0	1
											Clonotype595	0	0	0	0	1	0	0	0	1
											Clonotype596	0	0	0	0	0	0	1	0	1
											Clonotype597	0	1	0	0	0	0	0	0	1
											Clonotype598	1	0	0	0	0	0	0	0	1
											Clonotype599	0	0	1	0	0	0	0	0	1
											Clonotype600	0	0	0	0	0	1	0	0	1
											Clonotype601	0	1	0	0	0	0	0	0	1
											Clonotype602	0	0	0	0	0	0	1	0	1
											Clonotype603	0	0	0	0	0	1	0	0	1
											Clonotype604	0	0	0	1	0	0	0	0	1
											Clonotype605	1	0	0	0	0	0	0	0	1
											Clonotype606	0	1	0	0	0	0	0	0	1
											Clonotype607	0	1	0	0	0	0	0	0	1
											Clonotype608	0	1	0	0	0	0	0	0	1
											Clonotype609	0	0	0	0	0	1	0	0	1
											Clonotype610	0	0	0	0	0	0	1	0	1
											Clonotype611	0	1	0	0	0	0	0	0	1
											Clonotype612	0	0	0	0	1	0	0	0	1
											Clonotype613	0	0	0	0	0	0	1	0	1
											Clonotype614	0	0	0	0	0	1	0	0	1
											Clonotype615	0	1	0	0	0	0	0	0	1
											Clonotype616	1	0	0	0	0	0	0	0	1
											Clonotype617	0	0	1	0	0	0	0	0	1
											Clonotype618	0	0	0	0	1	0	0	0	1
											Clonotype619	1	0	0	0	0	0	0	0	1
											Clonotype620	0	1	0	0	0	0	0	0	1
											Clonotype621	0	0	0	0	0	0	0	1	1
											Clonotype622	0	0	0	0	0	0	1	0	1
											Clonotype623	1	0	0	0	0	0	0	0	1
											Clonotype624	0	0	0	1	0	0	0	0	1
											Clonotype625	0	0	0	0	0	1	0	0	1
											Clonotype626	0	1	0	0	0	0	0	0	1
											Clonotype627	0	0	1	0	0	0	0	0	1
											Clonotype628	0	0	0	0	1	0	0	0	1
											Clonotype629	0	0	0	1	0	0	0	0	1
											Clonotype630	1	0	0	0	0	0	0	0	1
											Clonotype631	0	0	0	1	0	0	0	0	1
											Clonotype632	0	0	0	0	0	0	1	0	1
											Clonotype633	0	0	0	1	0	0	0	0	1
											Clonotype634	0	1	0	0	0	0	0	0	1
											Clonotype635	0	1	0	0	0	0	0	0	1
											Clonotype636	0	0	1	0	0	0	0	0	1
											Clonotype637	0	1	0	0	0	0	0	0	1
											Clonotype638	0	1	0	0	0	0	0	0	1
											Clonotype639	1	0	0	0	0	0	0	0	1
											Clonotype640	0	0	0	0	0	0	1	0	1
											Clonotype641	0	0	0	0	1	0	0	0	1
											Clonotype642	0	1	0	0	0	0	0	0	1
											Clonotype643	0	1	0	0	0	0	0	0	1
											Clonotype644	0	0	0	1	0	0	0	0	1
											Clonotype645	0	0	1	0	0	0	0	0	1
											Clonotype646	1	0	0	0	0	0	0	0	1
											Clonotype647	0	0	0	1	0	0	0	0	1
											Clonotype648	0	1	0	0	0	0	0	0	1
											Clonotype649	0	1	0	0	0	0	0	0	1
											Clonotype650	1	0	0	0	0	0	0	0	1
											Clonotype651	0	1	0	0	0	0	0	0	1
											Clonotype652	0	1	0	0	0	0	0	0	1
											Clonotype653	0	0	0	1	0	0	0	0	1
											Clonotype654	0	0	0	0	1	0	0	0	1
											Clonotype655	0	1	0	0	0	0	0	0	1
											Clonotype656	0	0	0	0	0	1	0	0	1
											Clonotype657	0	0	0	1	0	0	0	0	1
											Clonotype658	0	1	0	0	0	0	0	0	1
											Clonotype659	1	0	0	0	0	0	0	0	1
											Clonotype660	0	0	0	1	0	0	0	0	1
											Clonotype661	0	1	0	0	0	0	0	0	1
											Clonotype662	0	0	0	0	1	0	0	0	1
											Clonotype663	0	0	0	0	0	1	0	0	1
											Clonotype664	0	0	0	0	0	1	0	0	1
											Clonotype665	1	0	0	0	0	0	0	0	1
											Clonotype666	0	0	0	0	1	0	0	0	1
											Clonotype667	1	0	0	0	0	0	0	0	1
											Clonotype668	1	0	0	0	0	0	0	0	1
											Clonotype669	0	0	0	1	0	0	0	0	1
											Clonotype670	0	1	0	0	0	0	0	0	1
											Clonotype671	1	0	0	0	0	0	0	0	1
											Clonotype672	1	0	0	0	0	0	0	0	1
											Clonotype673	0	0	0	0	0	1	0	0	1
											Clonotype674	1	0	0	0	0	0	0	0	1
											Clonotype675	0	0	0	1	0	0	0	0	1
											Clonotype676	0	1	0	0	0	0	0	0	1
											Clonotype677	1	0	0	0	0	0	0	0	1
											Clonotype678	1	0	0	0	0	0	0	0	1
											Clonotype679	0	0	0	0	0	1	0	0	1
											Clonotype680	0	1	0	0	0	0	0	0	1
											Clonotype681	0	0	0	1	0	0	0	0	1
											Clonotype682	0	1	0	0	0	0	0	0	1
											Clonotype683	0	0	0	0	0	0	1	0	1
											Clonotype684	0	1	0	0	0	0	0	0	1
											Clonotype685	1	0	0	0	0	0	0	0	1
											Clonotype686	0	0	0	0	0	1	0	0	1
											Clonotype687	0	1	0	0	0	0	0	0	1
											Clonotype688	0	0	0	0	0	0	1	0	1
											Clonotype689	0	0	0	0	0	0	1	0	1
											Clonotype690	0	0	0	0	0	1	0	0	1
											Clonotype691	0	1	0	0	0	0	0	0	1
											Clonotype692	0	0	0	0	1	0	0	0	1
											Clonotype693	0	0	0	0	0	1	0	0	1
											Clonotype694	0	0	0	0	0	1	0	0	1
											Clonotype695	0	0	0	0	0	1	0	0	1
											Clonotype696	0	0	1	0	0	0	0	0	1
											Clonotype697	1	0	0	0	0	0	0	0	1
											Clonotype698	0	1	0	0	0	0	0	0	1
											Clonotype699	0	0	0	0	1	0	0	0	1
											Clonotype700	1	0	0	0	0	0	0	0	1
											Clonotype701	0	0	0	0	0	1	0	0	1
											Clonotype702	0	0	0	1	0	0	0	0	1
											Clonotype703	0	0	0	0	0	1	0	0	1
											Clonotype704	0	0	0	0	1	0	0	0	1
											Clonotype705	1	0	0	0	0	0	0	0	1
											Clonotype706	0	1	0	0	0	0	0	0	1
											Clonotype707	0	0	0	0	1	0	0	0	1
											Clonotype708	0	0	0	0	0	1	0	0	1
											Clonotype709	0	0	0	0	0	1	0	0	1
											Clonotype710	0	0	0	0	1	0	0	0	1
											Clonotype711	0	1	0	0	0	0	0	0	1
											Clonotype712	0	1	0	0	0	0	0	0	1
											Clonotype713	0	1	0	0	0	0	0	0	1
											Clonotype714	0	1	0	0	0	0	0	0	1
											Clonotype715	0	0	0	0	0	1	0	0	1
											Clonotype716	0	0	0	1	0	0	0	0	1
											Clonotype717	0	0	0	0	0	1	0	0	1
											Clonotype718	1	0	0	0	0	0	0	0	1
											Clonotype719	0	1	0	0	0	0	0	0	1
											Clonotype720	0	0	0	1	0	0	0	0	1
											Clonotype721	0	0	0	0	0	1	0	0	1
											Clonotype722	0	0	0	1	0	0	0	0	1
											Clonotype723	0	0	0	0	0	1	0	0	1
											Clonotype724	1	0	0	0	0	0	0	0	1
											Clonotype725	0	1	0	0	0	0	0	0	1
											Clonotype726	1	0	0	0	0	0	0	0	1
											Clonotype727	1	0	0	0	0	0	0	0	1
											Clonotype728	0	0	0	0	0	0	1	0	1
											Clonotype729	0	0	0	0	0	0	1	0	1
											Clonotype730	1	0	0	0	0	0	0	0	1
											Clonotype731	0	0	0	1	0	0	0	0	1
											Clonotype732	0	1	0	0	0	0	0	0	1
											Clonotype733	0	1	0	0	0	0	0	0	1
											Clonotype734	0	0	0	0	0	0	1	0	1
											Clonotype735	0	0	0	1	0	0	0	0	1
											Clonotype736	0	1	0	0	0	0	0	0	1
											Clonotype737	0	0	0	0	0	1	0	0	1
											Clonotype738	0	0	0	0	0	0	1	0	1
											Clonotype739	0	0	0	0	1	0	0	0	1
											Clonotype740	0	0	0	0	0	1	0	0	1
											Clonotype741	0	1	0	0	0	0	0	0	1
											Clonotype742	0	0	0	0	1	0	0	0	1
											Clonotype743	0	0	0	0	0	1	0	0	1
											Clonotype744	0	1	0	0	0	0	0	0	1
											Clonotype745	1	0	0	0	0	0	0	0	1
											Clonotype746	1	0	0	0	0	0	0	0	1
											Clonotype747	0	0	0	0	0	1	0	0	1
											Clonotype748	1	0	0	0	0	0	0	0	1
											Clonotype749	0	1	0	0	0	0	0	0	1
											Clonotype750	0	1	0	0	0	0	0	0	1
											Clonotype751	0	1	0	0	0	0	0	0	1
											Clonotype752	0	0	0	0	0	1	0	0	1
											Clonotype753	0	0	0	0	0	1	0	0	1
											Clonotype754	0	0	0	0	0	1	0	0	1
											Clonotype755	0	0	0	0	1	0	0	0	1
											Clonotype756	0	1	0	0	0	0	0	0	1
											Clonotype757	0	0	0	0	0	1	0	0	1
											Clonotype758	0	1	0	0	0	0	0	0	1
											Clonotype759	0	1	0	0	0	0	0	0	1
											Clonotype760	1	0	0	0	0	0	0	0	1
											Clonotype761	0	0	0	0	0	0	1	0	1
											Clonotype762	0	0	0	1	0	0	0	0	1
											Clonotype763	0	0	0	0	0	1	0	0	1
											Clonotype764	1	0	0	0	0	0	0	0	1
											Clonotype765	0	1	0	0	0	0	0	0	1
											Clonotype766	0	0	0	0	0	1	0	0	1
											Clonotype767	1	0	0	0	0	0	0	0	1
											Clonotype768	0	0	0	0	1	0	0	0	1
											Clonotype769	0	1	0	0	0	0	0	0	1
											Clonotype770	0	0	0	0	0	1	0	0	1
											Clonotype771	0	1	0	0	0	0	0	0	1
